# Identification of G Protein α_i_ Signaling Partners by Proximity Labeling Reveals a Network of Interactions that Includes PDZ-RhoGEF

**DOI:** 10.1101/2021.07.15.452545

**Authors:** Naincy R. Chandan, Saji Abraham, Shuvasree SenGupta, Carole A. Parent, Alan V. Smrcka

**Affiliations:** Department of Pharmacology, University of Michigan, Ann Arbor, MI 48109, USA; Department of Cell and Developmental Biology, University of Michigan, Ann Arbor, MI 48109, USA; Rogel Cancer Center Michigan Medicine, University of Michigan, Ann Arbor, MI 48109, USA; Life Sciences Institute, University of Michigan, Ann Arbor, MI, 48109, USA

**Author notes:** Corresponding author: Alan V. Smrcka, **Email:**.

**Keywords:** GPCR signaling, Gα_i_ proteins, Proximity labeling, Mass spectrometry, Interactome, PDZ-RhoGEF, Cell-migration

## Abstract

G protein-coupled receptors (GPCRs) that couple to the Gi family of G proteins are key regulators of cell and tissue physiology. Our recent work has discovered novel roles for Gα_i_ in migration of neutrophils and fibrosarcoma cells downstream of activated chemoattractant receptors, but the molecular target(s) of Gα_i_ in these processes remain to be identified. We adopted an intact cell proximity-based labeling approach using BioID2 coupled to tandem mass tag (TMT)-based quantitative proteomics to identify proteins that selectively interact with the GTP-bound form of Gα_i1_. Multiple targets were identified and validated for selective biotinylation by active BioID2-Gα_i1_(Q204L), suggesting a previously unappreciated network of interactions for activated Gα_i_ proteins in intact cells. Extensive characterization of one candidate protein, PDZ-RhoGEF (PRG), revealed that active-Gα_i1_ strongly activates PRG. Strikingly, large differences in the ability of Gα_i1_, Gα_i2_, and Gα_i3_ isoforms to activate PRG were observed despite over 85% sequence identity. We also demonstrate the functional relevance of the interaction between active Gα_i_ and PRG *ex vivo* in primary human neutrophils. Identification and characterization of new targets regulated by Gα_i_ both individually and in networks provide insights that will aid not only in investigation of diverse functional roles of Gi-coupled GPCRs in biology but also in the development of novel therapeutic approaches.

**Summary:** Proximity-based labeling approach was used to identify signaling networks and signaling mechanisms downstream of Gi-coupled receptors.
