## Supplemental Table-1 for "Identification of G Protein α_i_ Signaling Partners by Proximity Labeling Reveals a Network of Interactions that Includes PDZ-RhoGEF"

### Sheet: GPCRs
Accession	Description	Coverage [%]	# Peptides	# PSMs	Abundance Ratio			Abundance Ratio P-Value			Abundances (Normalized)									Biological Process	Cellular Component	Molecular Function	Pfam IDs	Entrez Gene ID	Gene Symbol	KEGG Pathways	WikiPathways	Protein FDR Confidence: Combined
					(QL) / (CaaX)	(WT) / (CaaX)	(QL) / (WT)	(QL) / (CaaX)	(WT) / (CaaX)	(QL) / (WT)	CaaX, A	CaaX, B	CaaX, C	QL, A	QL, B	QL, C	WT, A	WT, B	WT, C
O95490	Adhesion G protein-coupled receptor L2 OS=Homo sapiens OX=9606 GN=ADGRL2 PE=1 SV=2	4	4	4	1.054	1.398	0.905	0.318178	0.0647384	0.38996	139.7	215.9	136.7	147.3	221	202.8	195.6	244.1	191.1	regulation of biological process;response to stimulus	membrane	receptor activity;signal transducer activity	Pf00002, Pf01825, Pf02140, Pf02191, Pf02354, Pf02793, Pf12003	23266	LPHN2; ADGRL2		GPCRs, Other; GPCRs, Class B Secretin-like	High
Q9HBW9	Adhesion G protein-coupled receptor L4 OS=Homo sapiens OX=9606 GN=ADGRL4 PE=1 SV=3	3	2	2	1.024	0.952	1.031	0.417016	0.933164	0.655121	148.1	131	119	145.4	145.8	121.9	141.1	156.2	107.4	regulation of biological process;response to stimulus	cell surface;membrane	metal ion binding;protein binding;receptor activity;signal transducer activity	Pf00002, Pf01825, Pf06247, Pf07645, Pf12003, Pf12947	64123	ELTD1; ADGRL4		GPCRs, Class B Secretin-like	High
Q8IZF5	Adhesion G-protein coupled receptor F3 OS=Homo sapiens OX=9606 GN=ADGRF3 PE=2 SV=1	1	1	1	1.227	1.451	0.845	0.234179	0.377245	0.847733	43.1	16.8	20.7	45.9	33.2	25.3	35.3	40.1	30	regulation of biological process;response to stimulus	membrane	receptor activity;signal transducer activity	Pf00002, Pf01825, Pf02793, Pf12003	165082	GPR113; ADGRF3			Low
Q9Y653	Adhesion G-protein coupled receptor G1 OS=Homo sapiens OX=9606 GN=ADGRG1 PE=1 SV=2	2	1	1																cell communication;cell differentiation;cellular component movement;development;regulation of biological process;response to stimulus	extracellular;membrane	protein binding;receptor activity;signal transducer activity	Pf00002, Pf01825	9289	GPR56; ADGRG1		GPCRs, Other	High
Q86SQ4	Adhesion G-protein coupled receptor G6 OS=Homo sapiens OX=9606 GN=ADGRG6 PE=1 SV=3	5	6	7	1.206	1.306	0.996	0.0336605	0.0662541	0.690987	198.1	278.1	233.6	238.9	318.5	303.7	259.8	306.4	305	cell differentiation;cell organization and biogenesis;regulation of biological process;response to stimulus	membrane	protein binding;receptor activity;signal transducer activity	Pf00002, Pf00354, Pf00431, Pf01825	57211	GPR126; ADGRG6			High
Q14439	G-protein coupled receptor 176 OS=Homo sapiens OX=9606 GN=GPR176 PE=2 SV=1	20	6	8	1.836	1.746	1.076	0.0298375	0.000565221	0.832445	238	358.8	233	436.9	530.8	490.6	406.2	626.6	416.5	cell communication;regulation of biological process;response to stimulus	membrane	receptor activity;signal transducer activity	Pf00001	11245	GPR176		GPCRs, Other	High
O43194	G-protein coupled receptor 39 OS=Homo sapiens OX=9606 GN=GPR39 PE=1 SV=1	2	1	1	1.384	1.049	1.197	0.27451	0.254778	0.436133	29.2	42.5	34.7	43.6	39.6	48.1	36.4	44.6	35.6	regulation of biological process;response to stimulus	membrane	metal ion binding;receptor activity;signal transducer activity	Pf00001	2863	GPR39		GPCRs, Class A Rhodopsin-like	Low
Q9BY21	G-protein coupled receptor 87 OS=Homo sapiens OX=9606 GN=GPR87 PE=2 SV=1	2	1	1																regulation of biological process;response to stimulus	membrane	receptor activity;signal transducer activity	Pf00001, Pf10328	53836	GPR87		GPCRs, Class A Rhodopsin-like	Medium
P35367	Histamine H1 receptor OS=Homo sapiens OX=9606 GN=HRH1 PE=1 SV=1	20	8	12	1.713	1.471	1.262	0.0370268	0.0506545	0.0425171	426.1	640.4	421.4	730.1	1008.2	990	627	798.6	713.6	cellular component movement;defense response;metabolic process;regulation of biological process;response to stimulus	cytosol;membrane	catalytic activity;receptor activity;signal transducer activity	Pf00001	3269	HRH1	Neuroactive ligand-receptor interaction; Inflammatory mediator regulation of TRP channels; Calcium signaling pathway	IL-4 Signaling Pathway; GPCRs, Class A Rhodopsin-like; Monoamine GPCRs	High
Q9BXB1	Leucine-rich repeat-containing G-protein coupled receptor 4 OS=Homo sapiens OX=9606 GN=LGR4 PE=1 SV=2	1	1	1	0.94	1.351	0.696	0.662511	0.0581707	0.169994	29.6	47	37.5	27.8	41	62.3	39.9	58.9	63.1	cell communication;cell differentiation;cell proliferation;defense response;development;regulation of biological process;response to stimulus	membrane	protein binding;receptor activity;signal transducer activity	Pf00001, Pf12799, Pf13306, Pf13855, Pf14580	55366	LGR4			High
P20309	Muscarinic acetylcholine receptor M3 OS=Homo sapiens OX=9606 GN=CHRM3 PE=1 SV=1	2	1	2	0.816	0.979	0.833	0.242414	0.492906	0.105531	299.6	442.8	288.3	244.3	257.3	284.2	293.3	339.1	302.8	cell communication;cell proliferation;metabolic process;regulation of biological process;response to stimulus;transport	membrane	catalytic activity;protein binding;receptor activity;signal transducer activity	Pf00001, Pf10320, Pf10328	1131	CHRM3	Neuroactive ligand-receptor interaction; Insulin secretion; Taste transduction; Pancreatic secretion; Regulation of actin cytoskeleton; Gastric acid secretion; Salivary secretion; Cholinergic synapse; Calcium signaling pathway	GPCRs, Other; GPCRs, Class A Rhodopsin-like; Regulation of Actin Cytoskeleton; Calcium Regulation in the Cardiac Cell; Monoamine GPCRs	High
Q8NHB1	Olfactory receptor 2V1 OS=Homo sapiens OX=9606 GN=OR2V1 PE=3 SV=2	3	1	1																regulation of biological process;response to stimulus	membrane	receptor activity;signal transducer activity	Pf00001, Pf13853	26693	OR2V1	Olfactory transduction		Medium
Q8NH09	Olfactory receptor 8S1 OS=Homo sapiens OX=9606 GN=OR8S1 PE=3 SV=2	3	1	1	3.642	0.878	1.096	0.199566	0.658923	0.489553	11.6	29	32.5	11.2	105.5	164.5	10.2	144.2	20.1	regulation of biological process;response to stimulus	membrane	receptor activity;signal transducer activity	Pf00001, Pf13853	341568	OR8S1	Olfactory transduction		Low
P25116	Proteinase-activated receptor 1 OS=Homo sapiens OX=9606 GN=F2R PE=1 SV=2	2	1	1	1.223	0.928	1.319	0.0925783	0.777048	0.266641	31.4	28.3	27.5	38.4	43.6	32.1	29.1	46.1	22.4	cell organization and biogenesis;cellular homeostasis;coagulation;defense response;metabolic process;regulation of biological process;response to stimulus;transport	cell surface;endosome;extracellular;Golgi;membrane	catalytic activity;protein binding;receptor activity;signal transducer activity	Pf00001	2149	F2R	Endocytosis; Phospholipase D signaling pathway; Rap1 signaling pathway; Neuroactive ligand-receptor interaction; Pathways in cancer; Complement and coagulation cascades; Regulation of actin cytoskeleton; cAMP signaling pathway; Calcium signaling pathway; PI3K-Akt signaling pathway; Platelet activation	GPCRs, Other; Apoptosis-related network due to altered Notch3 in ovarian cancer; IL1 and megakaryocytes in obesity; Focal Adhesion-PI3K-Akt-mTOR-signaling pathway; GPCRs, Class A Rhodopsin-like; Regulation of Actin Cytoskeleton; Complement and Coagulation Cascades	Low
P55085	Proteinase-activated receptor 2 OS=Homo sapiens OX=9606 GN=F2RL1 PE=1 SV=1	3	1	1	2.059	2.153	0.991	0.0347345	0.00697667	0.503052	25.5	29.8	35.7	37.4	61.3	76.2	60.9	57	76.9	cell differentiation;cell organization and biogenesis;cell proliferation;cellular component movement;cellular homeostasis;coagulation;defense response;metabolic process;regulation of biological process;response to stimulus;transport	endosome;Golgi;membrane	catalytic activity;metal ion binding;protein binding;receptor activity;signal transducer activity	Pf00001, Pf10323, Pf10324	2150	F2RL1	Neuroactive ligand-receptor interaction; Inflammatory mediator regulation of TRP channels; African trypanosomiasis	GPCRs, Class A Rhodopsin-like	High
Q8NGI1	Putative olfactory receptor 56B2 OS=Homo sapiens OX=9606 GN=OR56B2P PE=5 SV=1	4	1	1	0.792	1.029	0.77	0.112277	0.821074	0.290803	28.5	38.5	16.5	25.2	30.5	10.3	59	39.6	10.1	regulation of biological process;response to stimulus	membrane	receptor activity;signal transducer activity	Pf00001, Pf13853	390073	OR56B2P			Medium
P21453	Sphingosine 1-phosphate receptor 1 OS=Homo sapiens OX=9606 GN=S1PR1 PE=1 SV=2	3	1	1	0.944	0.652	1.335	0.439147	0.0374208	0.10279	82.4	81.8	48	77.8	58.8	50.9	51	53.3	38.1	cell differentiation;cell organization and biogenesis;cellular component movement;cellular homeostasis;defense response;metabolic process;regulation of biological process;response to stimulus	endosome;membrane	catalytic activity;protein binding;receptor activity;signal transducer activity	Pf00001	1901	S1PR1	FoxO signaling pathway; Neuroactive ligand-receptor interaction; Sphingolipid signaling pathway	GPCRs, Other; Small Ligand GPCRs; Signal Transduction of S1P Receptor	High
