## Supplemental Table-2 for "Identification of G Protein α_i_ Signaling Partners by Proximity Labeling Reveals a Network of Interactions that Includes PDZ-RhoGEF"

### Sheet: 104 proteins
Accession	Description	Coverage [%]	# Peptides	# PSMs	Abundance Ratio			Abundance Ratio P-Value			Abundances (Normalized)									Biological Process	Cellular Component	Molecular Function	Pfam IDs	Entrez Gene ID	Gene Symbol	KEGG Pathways	WikiPathways	Protein FDR Confidence: Combined
					(QL) / (CaaX)	(WT) / (CaaX)	(QL) / (WT)	(QL) / (CaaX)	(WT) / (CaaX)	(QL) / (WT)	CaaX, A	CaaX, B	CaaX, C	QL, A	QL, B	QL, C	WT, A	WT, B	WT, C
Q9H2P0	Activity-dependent neuroprotector homeobox protein OS=Homo sapiens OX=9606 GN=ADNP PE=1 SV=1	49	43	83	3.56	0.932	3.623	0.00179854	0.234136	0.00152355	3045.3	3042.1	3031.6	9841.8	10828.9	11804.9	2716.6	3061.4	2826.6	cell communication;metabolic process;regulation of biological process;response to stimulus	cytoplasm;nucleus	DNA binding;metal ion binding;protein binding	Pf00046, Pf12756, Pf13909	23394	ADNP			High
P51610	Host cell factor 1 OS=Homo sapiens OX=9606 GN=HCFC1 PE=1 SV=2	42	58	151	2.515	0.988	2.69	0.0016698	0.585709	0.00183723	6082.8	5993.1	6021.2	14648.1	15072.4	16518.9	5446	6226.1	5949.8	cell organization and biogenesis;metabolic process;regulation of biological process;response to stimulus	cytoplasm;membrane;nucleus	catalytic activity;protein binding	Pf01344, Pf13415, Pf13418, Pf13854, Pf13964	3054	HCFC1	Herpes simplex infection	Mitochondrial Gene Expression	High
Q8WXF1	Paraspeckle component 1 OS=Homo sapiens OX=9606 GN=PSPC1 PE=1 SV=1	40	20	38	2.472	0.963	2.639	0.00266887	0.350344	0.00378392	1427	1279.6	1160.7	3192.7	3352.8	2869.4	1017.4	1270.2	1118	defense response;metabolic process;regulation of biological process;response to stimulus	cytoplasm;nucleus	DNA binding;protein binding;RNA binding	Pf00076, Pf08075, Pf13893, Pf14259	55269	PSPC1			High
Q15283	Ras GTPase-activating protein 2 OS=Homo sapiens OX=9606 GN=RASA2 PE=1 SV=3	37	26	41	5.823	2.465	2.363	0.00378356	0.0173706	0.000248281	724	642.6	560	3431.3	4422.3	3261.2	1443.3	1941.7	1380.4	metabolic process;regulation of biological process;response to stimulus	cytoplasm;cytosol	enzyme regulator activity;metal ion binding;protein binding	Pf00168, Pf00169, Pf00616, Pf00779	5922	RASA2	Viral carcinogenesis; MAPK signaling pathway; Ras signaling pathway	MAPK Signaling Pathway	High
Q6ZU65	Ubinuclein-2 OS=Homo sapiens OX=9606 GN=UBN2 PE=1 SV=2	17	17	19	1.813	0.881	2.015	0.0269006	0.460373	0.00668978	894.2	734.5	809.1	1372.3	1596.1	1467.1	787.6	792.3	705.5		nucleus		Pf08729, Pf14075	254048	UBN2			High
Q6NZI2	Caveolae-associated protein 1 OS=Homo sapiens OX=9606 GN=CAVIN1 PE=1 SV=1	31	12	34	2.78	1.349	2.001	0.0117016	0.081168	0.00786233	1061.8	1203.7	800.2	2578.9	3346	2886.8	1432.8	1499.9	1442.8	metabolic process;regulation of biological process	cytoplasm;cytosol;endoplasmic reticulum;membrane;mitochondrion;nucleus	protein binding;RNA binding	Pf15237	284119	PTRF; CAVIN1			High
Q7Z589	BRCA2-interacting transcriptional repressor EMSY OS=Homo sapiens OX=9606 GN=EMSY PE=1 SV=2	20	21	25	1.758	0.883	1.991	0.00460029	0.0456261	0.00882898	1261.7	1205.6	1323.8	2013.8	2120	2382	1180.4	1065	1136.3	cell organization and biogenesis;metabolic process;regulation of biological process;response to stimulus	nucleus	protein binding	Pf03735, Pf09770	56946	C11orf30; EMSY		Mesodermal Commitment Pathway	High
P21359	Neurofibromin OS=Homo sapiens OX=9606 GN=NF1 PE=1 SV=2	37	88	140	3.691	1.925	1.952	0.00110907	0.00518236	0.00721564	3628.9	4077.1	3431.2	12714.7	15049.5	13970.8	6514.5	8636.1	6605.6	cell communication;cell differentiation;cell organization and biogenesis;metabolic process;regulation of biological process;response to stimulus;transport	cytoplasm;cytosol;membrane;nucleus	enzyme regulator activity;protein binding	Pf00616, Pf13716	4763	NF1	MAPK signaling pathway; EGFR tyrosine kinase inhibitor resistance; Ras signaling pathway	Signaling Pathways in Glioblastoma; Aryl Hydrocarbon Receptor; Mecp2 and Associated Rett Syndrome; MAPK Signaling Pathway	High
Q7Z417	Nuclear fragile X mental retardation-interacting protein 2 OS=Homo sapiens OX=9606 GN=NUFIP2 PE=1 SV=1	45	27	50	1.851	1.037	1.951	0.00361352	0.67417	0.00754508	3146.2	3408.8	2796.6	6381.2	6308.1	4988.2	3261.8	3233.5	3000.5		cytoplasm;cytosol;membrane;nucleus;ribosome	protein binding;RNA binding	Pf15293	57532	NUFIP2			High
Q15233	Non-POU domain-containing octamer-binding protein OS=Homo sapiens OX=9606 GN=NONO PE=1 SV=4	62	25	136	1.998	1.042	1.948	0.00427139	0.909999	0.00347846	5930.6	6125.3	5107	10909.4	12241.1	10985.7	4990.4	6385.6	5640	defense response;metabolic process;regulation of biological process;response to stimulus	membrane;nucleus	DNA binding;protein binding;RNA binding	Pf00076, Pf08075, Pf13893, Pf14259	4841	NONO		mRNA Processing	High
P08670	Vimentin OS=Homo sapiens OX=9606 GN=VIM PE=1 SV=4	87	45	404	2.599	1.285	1.911	0.00599187	0.188686	0.0386264	9603.2	11880.1	16077.2	24959.6	33151.1	35233.6	13058	11871.7	20659.8	cell differentiation;cell organization and biogenesis;cellular component movement;metabolic process;regulation of biological process;response to stimulus	cytoplasm;cytoskeleton;cytosol;membrane	protein binding;RNA binding;structural molecule activity	Pf00038, Pf04111, Pf04156, Pf04732, Pf05622, Pf10186	7431	VIM	MicroRNAs in cancer; Epstein-Barr virus infection	Allograft Rejection; Spinal Cord Injury; Primary Focal Segmental Glomerulosclerosis FSGS; Apoptosis-related network due to altered Notch3 in ovarian cancer; Striated Muscle Contraction; TGF-B Signaling in Thyroid Cells for Epithelial-Mesenchymal Transition; T-Cell antigen Receptor (TCR) Signaling Pathway	High
O15085	Rho guanine nucleotide exchange factor 11 OS=Homo sapiens OX=9606 GN=ARHGEF11 PE=1 SV=1	16	15	17	2.288	1.183	1.876	0.00119126	0.0346307	0.000591497	436.5	443.7	396.4	998.8	1086.3	879.6	513	587.8	468.8	cell organization and biogenesis;cellular component movement;regulation of biological process;response to stimulus	cytoplasm;cytosol;membrane	enzyme regulator activity;protein binding	Pf00595, Pf00615, Pf00621, Pf09128, Pf13180	9826	ARHGEF11	Vascular smooth muscle contraction; Pathways in cancer		High
Q8TBA6	Golgin subfamily A member 5 OS=Homo sapiens OX=9606 GN=GOLGA5 PE=1 SV=3	32	21	39	2.86	1.494	1.852	0.0231724	0.0454498	0.0148361	1465.4	1927.4	1290.1	4190.6	3785.6	4166.3	2189	2471.5	2249.8	cell organization and biogenesis;metabolic process;regulation of biological process;transport	Golgi;membrane	catalytic activity;motor activity;protein binding;structural molecule activity;transporter activity	Pf00038, Pf01496, Pf01576, Pf02463, Pf03961, Pf04111, Pf04156, Pf04912, Pf05557, Pf05701, Pf07888, Pf08317, Pf09726, Pf09787, Pf10174, Pf11559, Pf12128, Pf13166, Pf13514, Pf13654	9950	GOLGA5			High
P18850	Cyclic AMP-dependent transcription factor ATF-6 alpha OS=Homo sapiens OX=9606 GN=ATF6 PE=1 SV=3	16	9	12	2.184	1.21	1.836	0.000229342	0.104516	0.0295116	334.2	303.4	353.4	713	674.2	771.9	502.1	367.2	401.1	metabolic process;regulation of biological process;response to stimulus	cytosol;endoplasmic reticulum;Golgi;membrane;nucleus	DNA binding;protein binding	Pf00170, Pf03131, Pf06156, Pf07716	22926	ATF6	Protein processing in endoplasmic reticulum; Alzheimer's disease	Sterol Regulatory Element-Binding Proteins (SREBP) signalling; Alzheimers Disease; Photodynamic therapy-induced unfolded protein response; VEGFA-VEGFR2 Signaling Pathway	High
P82094	TATA element modulatory factor OS=Homo sapiens OX=9606 GN=TMF1 PE=1 SV=2	50	50	79	2.441	1.387	1.816	0.00395689	0.00295316	0.00896952	2745.2	2986.6	2713.9	6700.2	6445.1	7066	3690.5	4143.7	3880.5	cell differentiation;cell organization and biogenesis;cellular component movement;defense response;metabolic process;regulation of biological process;response to stimulus;transport	cytoplasm;cytosol;endoplasmic reticulum;Golgi;membrane;nucleus	DNA binding;protein binding	Pf12325, Pf12329	7110	TMF1			High
Q92733	Proline-rich protein PRCC OS=Homo sapiens OX=9606 GN=PRCC PE=1 SV=1	11	4	6	1.712	0.962	1.806	0.00936035	0.350592	0.00333619	457.8	406.8	294	698.3	696.4	532.2	350	391.3	294.6	metabolic process;regulation of biological process	nucleus	protein binding	Pf10253	5546	PRCC	Transcriptional misregulation in cancer		High
Q9H0G5	Nuclear speckle splicing regulatory protein 1 OS=Homo sapiens OX=9606 GN=NSRP1 PE=1 SV=1	16	8	10	1.747	0.913	1.805	0.032677	0.116672	0.0348068	603.1	529.7	328.4	880.8	925.5	686.3	550.5	512.8	282.2	metabolic process;regulation of biological process;transport	nucleus	protein binding;RNA binding	Pf09745	84081	NSRP1			High
Q01650	Large neutral amino acids transporter small subunit 1 OS=Homo sapiens OX=9606 GN=SLC7A5 PE=1 SV=2	17	8	19	1.742	0.967	1.799	0.107268	0.840371	0.00797575	934.4	1784.7	963	1627.6	2121.9	2134.1	903.2	1363.1	1186.5	cell differentiation;cellular component movement;development;metabolic process;transport	cytoplasm;cytosol;membrane	protein binding;transporter activity	Pf00324, Pf13520	8140	SLC7A5	Central carbon metabolism in cancer; mTOR signaling pathway	Aryl Hydrocarbon Receptor Pathway	High
Q9HCK8	Chromodomain-helicase-DNA-binding protein 8 OS=Homo sapiens OX=9606 GN=CHD8 PE=1 SV=5	14	30	35	1.446	0.813	1.778	0.0773346	0.0851589	0.00190821	2730.7	1882.1	1570.2	3103.7	2871.8	2271.1	1745.8	1529.5	1320	cell organization and biogenesis;metabolic process;regulation of biological process;response to stimulus	nucleus	catalytic activity;DNA binding;nucleotide binding;protein binding	Pf00176, Pf00271, Pf00385, Pf07533, Pf11496	57680	CHD8	Wnt signaling pathway		High
P48634	Protein PRRC2A OS=Homo sapiens OX=9606 GN=PRRC2A PE=1 SV=3	31	48	70	1.905	1.044	1.749	0.00781235	0.190498	0.00410344	2875.1	2744.2	2787.6	5476.1	5259.5	4545.3	3001.2	3006.3	2808.9	cell differentiation	cytoplasm;membrane;nucleus	protein binding;RNA binding	Pf07001	7916	PRRC2A			High
Q9BWU0	Kanadaptin OS=Homo sapiens OX=9606 GN=SLC4A1AP PE=1 SV=1	9	7	8	1.492	0.918	1.728	0.0365675	0.536017	0.0182825	422.5	274.9	325.4	630.4	537.5	473.1	304	311.1	298.6		cytoplasm;membrane;nucleus	protein binding;RNA binding	Pf00035, Pf00498	22950	SLC4A1AP			High
P16070	CD44 antigen OS=Homo sapiens OX=9606 GN=CD44 PE=1 SV=3	14	11	87	1.735	1.012	1.714	0.095731	0.702358	0.000288111	5670.6	8830.8	5419.1	9838.1	10465.5	10935.4	5739.3	6190.2	6266.4	cell organization and biogenesis;cellular component movement;metabolic process;regulation of biological process;response to stimulus;transport	cell surface;cytosol;Golgi;membrane	protein binding;receptor activity;signal transducer activity	Pf00193	960	CD44	Hematopoietic cell lineage; MicroRNAs in cancer; Epstein-Barr virus infection; Proteoglycans in cancer; ECM-receptor interaction; Shigellosis	Hepatitis C and Hepatocellular Carcinoma; Wnt Signaling Pathway and Pluripotency; Senescence and Autophagy in Cancer	High
Q8N163	Cell cycle and apoptosis regulator protein 2 OS=Homo sapiens OX=9606 GN=CCAR2 PE=1 SV=2	33	24	39	1.259	0.854	1.713	0.124645	0.180702	0.0194523	3951.6	1939.5	2367.6	4301.2	2927.8	2980.1	2261.7	1709	2022.3	cell death;cell organization and biogenesis;metabolic process;regulation of biological process;response to stimulus	cytoplasm;nucleus;organelle lumen;spliceosomal complex	enzyme regulator activity;protein binding;RNA binding	Pf14443, Pf14444	57805	CCAR2; KIAA1967			High
Q6MZP7	Protein lin-54 homolog OS=Homo sapiens OX=9606 GN=LIN54 PE=1 SV=3	25	14	19	2.088	1.592	1.708	0.0312709	0.208714	0.0420421	911.1	698.3	389.2	1600.7	1458.2	1110	885.7	1111.6	650	metabolic process;regulation of biological process	nucleus	DNA binding;metal ion binding;protein binding	Pf03638, Pf05109	132660	LIN54			High
P08195	4F2 cell-surface antigen heavy chain OS=Homo sapiens OX=9606 GN=SLC3A2 PE=1 SV=3	56	30	164	1.456	0.862	1.688	0.11013	0.259448	0.00275045	6598.5	11622.1	7911.5	9605.9	13002.3	13538.9	5687.2	8328.3	8019.1	cell growth;cellular component movement;metabolic process;response to stimulus;transport	cell surface;cytosol;membrane;nucleus	catalytic activity;protein binding;RNA binding;transporter activity	Pf00128	6520	SLC3A2	Protein digestion and absorption; mTOR signaling pathway		High
P27816	Microtubule-associated protein 4 OS=Homo sapiens OX=9606 GN=MAP4 PE=1 SV=3	50	52	91	1.535	0.859	1.684	0.0180689	0.289915	0.0292119	7394.7	5161.3	3872.2	11351.9	8912.2	5440.2	4962.6	5292.9	3325	cell division;cell organization and biogenesis;cellular component movement;regulation of biological process	cytoplasm;cytoskeleton	protein binding;RNA binding;structural molecule activity	Pf00418	4134	MAP4			High
O14867	Transcription regulator protein BACH1 OS=Homo sapiens OX=9606 GN=BACH1 PE=1 SV=2	21	14	15	1.515	0.937	1.643	0.0528112	0.274456	0.00237849	690.4	752.1	811.5	1062.3	1139.1	969.9	646.7	725.6	568.3	metabolic process;regulation of biological process;response to stimulus	cytoplasm;cytosol;nucleus	catalytic activity;DNA binding;protein binding	Pf00170, Pf00651, Pf03131, Pf07716	571	BACH1		Integrated Cancer pathway	High
Q9UPY5	Cystine/glutamate transporter OS=Homo sapiens OX=9606 GN=SLC7A11 PE=1 SV=1	15	8	20	1.605	0.978	1.642	0.0942836	0.596425	0.0011248	1052.2	2276.8	1457	1689.2	2617.1	2576	1028.6	1582.5	1640.5	cell differentiation;cellular component movement;response to stimulus;transport	cell surface;cytoskeleton;endoplasmic reticulum;membrane	protein binding;transporter activity	Pf00324, Pf13520	23657	SLC7A11		NRF2 pathway; Transcriptional activation by NRF2	High
Q05682	Caldesmon OS=Homo sapiens OX=9606 GN=CALD1 PE=1 SV=3	28	19	28	1.533	0.959	1.625	0.0264965	0.309876	0.00901621	2055.4	1689.8	1029.2	2638.3	2589.7	1603.3	1415.2	1630.9	986.6	cellular component movement	cytoplasm;cytoskeleton;cytosol;membrane	protein binding	Pf02029	800	CALD1	Vascular smooth muscle contraction	Myometrial Relaxation and Contraction Pathways	High
Q7Z406	Myosin-14 OS=Homo sapiens OX=9606 GN=MYH14 PE=1 SV=2	4	9	39	2.521	1.253	1.619	0.0440632	0.157318	0.0382181	160.3	116.4	158.3	404.1	383.8	269.6	200.9	237.1	190.6	cell organization and biogenesis;cellular component movement;regulation of biological process;response to stimulus	cytoplasm;cytosol;membrane	catalytic activity;motor activity;nucleotide binding;protein binding	Pf00063, Pf01576	79784	MYH14	Tight junction; Salmonella infection; Regulation of actin cytoskeleton		High
Q9Y2D5	A-kinase anchor protein 2 OS=Homo sapiens OX=9606 GN=AKAP2 PE=1 SV=3	47	30	66	1.891	1.111	1.618	0.00394045	0.23987	0.010124	3064.9	2771.8	2091.4	5796.1	5730.3	3758.8	3079.2	3600.1	2322.6					11217; 445815	AKAP2; PALM2-AKAP2		G Protein Signaling Pathways	High
Q15637	Splicing factor 1 OS=Homo sapiens OX=9606 GN=SF1 PE=1 SV=4	21	9	14	1.321	0.917	1.612	0.0464201	0.0984049	0.0285408	763.2	604.9	814	1008.2	955.1	1014.7	625.3	554.6	758.2	cell differentiation;cell organization and biogenesis;metabolic process;regulation of biological process	nucleus;ribosome;spliceosomal complex	metal ion binding;protein binding;RNA binding	Pf00013, Pf00098, Pf13014	7536	SF1			High
Q13029	PR domain zinc finger protein 2 OS=Homo sapiens OX=9606 GN=PRDM2 PE=1 SV=3	4	7	7	1.516	0.846	1.607	0.0658993	0.30487	0.00843035	230.6	245	325.5	372.1	371.4	384.2	242.2	207.2	239.1	cell organization and biogenesis;metabolic process;regulation of biological process	Golgi;nucleus	catalytic activity;DNA binding;metal ion binding;protein binding	Pf00096, Pf00856, Pf13894	7799	PRDM2	Lysine degradation	Histone Modifications	High
P15622	Zinc finger protein 250 OS=Homo sapiens OX=9606 GN=ZNF250 PE=1 SV=3	12	6	6	1.805	1.144	1.6	0.00165968	0.038463	0.000809296	250	265.5	244.9	451.2	476.3	474.8	274.7	303.7	296.8	metabolic process;regulation of biological process	nucleus	DNA binding;metal ion binding;protein binding	Pf00096, Pf01352, Pf13465	58500	ZNF250			High
Q4KMQ2	Anoctamin-6 OS=Homo sapiens OX=9606 GN=ANO6 PE=1 SV=2	26	17	24	2.411	1.508	1.598	0.0100735	0.021	0.00495097	926	1188.1	1098.3	2232.7	2298.6	2788.3	1396.8	1529.6	1655.9	cell organization and biogenesis;cellular component movement;cellular homeostasis;coagulation;regulation of biological process;response to stimulus;transport	cell surface;cytosol;membrane	protein binding;transporter activity	Pf04547	196527	ANO6			High
P35749	Myosin-11 OS=Homo sapiens OX=9606 GN=MYH11 PE=1 SV=3	9	19	89	2.293	1.33	1.573	0.0289396	0.127394	0.0157417	207	131.6	146	474.6	441.7	288.5	260.1	280.9	194.2	cell organization and biogenesis;metabolic process;transport	cytoskeleton;cytosol;extracellular	catalytic activity;motor activity;nucleotide binding;protein binding;structural molecule activity	Pf00038, Pf00063, Pf01442, Pf01576, Pf02463, Pf02736, Pf04111, Pf04156, Pf05622, Pf06160, Pf07888, Pf09311, Pf09726, Pf09731, Pf10079, Pf12128, Pf12252, Pf12325, Pf13166	4629	MYH11	Tight junction; Vascular smooth muscle contraction		High
Q9Y618	Nuclear receptor corepressor 2 OS=Homo sapiens OX=9606 GN=NCOR2 PE=1 SV=3	19	34	46	1.269	0.808	1.57	0.105839	0.0819067	0.00154085	3911.4	2267.2	2189.3	4136	2964.6	2778.9	2506.1	1905	1769.7									High
Q9NR09	Baculoviral IAP repeat-containing protein 6 OS=Homo sapiens OX=9606 GN=BIRC6 PE=1 SV=2	14	46	56	1.323	0.953	1.567	0.0751939	0.726781	0.0200099	1995	2227.2	1794.3	3519.9	2947.7	2263.6	2242.8	1881.1	1710.1	cell death;cell division;metabolic process;regulation of biological process	cytoplasm;cytoskeleton;endosome;Golgi;membrane	catalytic activity;enzyme regulator activity;protein binding	Pf00179, Pf00653, Pf12356	57448	BIRC6	Ubiquitin mediated proteolysis; Apoptosis - multiple species		High
Q9ULV4	Coronin-1C OS=Homo sapiens OX=9606 GN=CORO1C PE=1 SV=1	43	23	53	2.106	1.301	1.543	0.0267282	0.0525802	0.0193835	2254.3	2313.2	3883.6	4747.2	5168.2	6063.6	2932.3	3349.3	4526.9	cell organization and biogenesis;cellular component movement;regulation of biological process;response to stimulus;transport	cytoplasm;cytoskeleton;membrane	protein binding	Pf00400, Pf08953, Pf08954	23603	CORO1C			High
O15265	Ataxin-7 OS=Homo sapiens OX=9606 GN=ATXN7 PE=1 SV=1	12	8	9	1.177	0.909	1.537	0.109451	0.166057	0.0305779	137.6	144.5	143.2	161.9	170.1	222.3	105.4	131.4	135.6	cell organization and biogenesis;metabolic process;regulation of biological process	cytoplasm;cytoskeleton;cytosol;nucleus	catalytic activity;protein binding	Pf08313	6314	ATXN7			High
Q15836	Vesicle-associated membrane protein 3 OS=Homo sapiens OX=9606 GN=VAMP3 PE=1 SV=3	34	3	6	2.37	1.368	1.535	0.0426335	0.219648	0.0135513	133.3	190.8	103.5	315.9	289.8	255.3	182.4	188.8	176.4	cell organization and biogenesis;regulation of biological process;transport	cell surface;cytosol;endosome;membrane	protein binding	Pf00957	9341	VAMP3	Phagosome; SNARE interactions in vesicular transport		High
Q96JQ2	Calmin OS=Homo sapiens OX=9606 GN=CLMN PE=1 SV=1	13	12	12	1.273	0.833	1.529	0.0456598	0.0143835	0.00530922	571.5	532.8	442.2	727.7	612.5	607.3	475.9	429.3	384.2	cell organization and biogenesis;regulation of biological process	cytoplasm;membrane	protein binding	Pf00307	79789	CLMN			High
Q4KMP7	TBC1 domain family member 10B OS=Homo sapiens OX=9606 GN=TBC1D10B PE=1 SV=3	25	14	19	1.762	1.2	1.527	0.000909832	0.0471121	0.0169889	648.2	728.5	592.4	1132.5	1346.3	1043.7	741.5	874.3	790.3	regulation of biological process;transport	cytoplasm;cytosol;membrane	enzyme regulator activity;protein binding	Pf00566	26000	TBC1D10B			High
Q86SJ2	Amphoterin-induced protein 2 OS=Homo sapiens OX=9606 GN=AMIGO2 PE=1 SV=1	40	17	52	2.986	2.043	1.526	0.0147425	0.0168281	0.0145705	1503.5	2486.4	1148.1	4489.2	7110.6	5253.8	2942.3	5079	3135.7	regulation of biological process	membrane;nucleus	protein binding	Pf00047, Pf07679, Pf12799, Pf13855, Pf13927	347902	AMIGO2			High
Q96Q45	Transmembrane protein 237 OS=Homo sapiens OX=9606 GN=TMEM237 PE=1 SV=2	27	9	27	1.911	1.261	1.515	0.0371301	0.0617265	0.0270328	929.7	1275.6	838.8	1776.3	1912.6	1936	1172.2	1421.4	1128.8	cell organization and biogenesis;regulation of biological process	membrane	protein binding	Pf15383	65062	TMEM237			High
Q9HD26	Golgi-associated PDZ and coiled-coil motif-containing protein OS=Homo sapiens OX=9606 GN=GOPC PE=1 SV=1	35	11	15	1.855	1.338	1.512	0.0198239	0.146017	0.00718463	696.4	580.9	590.7	1083.9	1214.4	1096	716.7	784.4	790.2	cell organization and biogenesis;regulation of biological process;transport	cytoplasm;Golgi;membrane	DNA binding;protein binding	Pf00595, Pf07716, Pf13180	57120	GOPC			High
Q14677	Clathrin interactor 1 OS=Homo sapiens OX=9606 GN=CLINT1 PE=1 SV=1	32	17	38	1.648	1.114	1.506	0.0532479	0.501863	0.000562929	2056.5	2024.8	1205.2	2764	3337.8	2463.7	1835.5	2256.3	1610.4	cell organization and biogenesis;transport	cytoplasm;cytosol;Golgi;membrane	protein binding	Pf01417, Pf07651	9685	CLINT1			High
P14209	CD99 antigen OS=Homo sapiens OX=9606 GN=CD99 PE=1 SV=1	15	2	10	1.851	1.262	1.484	0.0380158	0.273199	0.00362905	308.6	500.2	326.5	571	706.9	674.9	389.3	476.2	424.6	regulation of biological process	cytoplasm;membrane	protein binding	Pf12301	4267	CD99	Cell adhesion molecules (CAMs); Leukocyte transendothelial migration		High
Q63HQ0	AP-1 complex-associated regulatory protein OS=Homo sapiens OX=9606 GN=AP1AR PE=1 SV=1	17	4	7	2.11	1.448	1.478	0.000883799	0.00284325	0.011225	282.1	349.9	298	595.2	697.2	637.5	394.2	523.5	431.4	regulation of biological process;transport	cytosol;endosome;Golgi	protein binding		55435	AP1AR			High
P46060	Ran GTPase-activating protein 1 OS=Homo sapiens OX=9606 GN=RANGAP1 PE=1 SV=1	68	34	85	1.378	0.886	1.476	0.349033	0.257889	0.00675183	4680.1	4193.5	9354.9	6447.8	6010.5	8294.2	4148	4071.3	5960.1	cell organization and biogenesis;metabolic process;regulation of biological process;response to stimulus	chromosome;cytoplasm;cytoskeleton;cytosol;membrane;nucleus	enzyme regulator activity;protein binding;RNA binding	Pf07834, Pf13855	5905	RANGAP1	RNA transport		High
O15126	Secretory carrier-associated membrane protein 1 OS=Homo sapiens OX=9606 GN=SCAMP1 PE=1 SV=2	41	8	30	2.04	1.367	1.473	0.0233726	0.0352014	0.024156	1359.2	1791.9	1092.6	2772.6	2994.3	2672.2	1858.3	2372.8	1814.2	transport	endosome;Golgi;membrane	protein binding	Pf04144	9522	SCAMP1			High
O14776	Transcription elongation regulator 1 OS=Homo sapiens OX=9606 GN=TCERG1 PE=1 SV=2	11	13	13	1.218	0.867	1.472	0.259364	0.259803	0.0379755	620.9	471	377.3	598.9	601	459.4	376	408.2	368.1	metabolic process;regulation of biological process	nucleus	protein binding;RNA binding	Pf00397, Pf01846, Pf13949	10915	TCERG1	Spliceosome		High
Q15418	Ribosomal protein S6 kinase alpha-1 OS=Homo sapiens OX=9606 GN=RPS6KA1 PE=1 SV=2	45	27	44	3.69	2.512	1.469	0.00502923	0.0195843	0.00963003	1510.6	1298.1	1301.7	4491	5220.5	4803.4	2897.2	3830.3	3269.9	cell death;cell proliferation;metabolic process;regulation of biological process;response to stimulus	cytoplasm;cytosol;membrane;nucleus	catalytic activity;enzyme regulator activity;metal ion binding;nucleotide binding;protein binding	Pf00069, Pf00433, Pf06293, Pf07714, Pf14531	6195	RPS6KA1	Neurotrophin signaling pathway; Progesterone-mediated oocyte maturation; MAPK signaling pathway; Long-term potentiation; mTOR signaling pathway; Oocyte meiosis; Insulin resistance	IL-5 Signaling Pathway; Human Thyroid Stimulating Hormone (TSH) signaling pathway; Leptin signaling pathway; B Cell Receptor Signaling Pathway; Interleukin-11 Signaling Pathway; Brain-Derived Neurotrophic Factor (BDNF) signaling pathway; Kit receptor signaling pathway; BDNF-TrkB Signaling; Angiopoietin Like Protein 8 Regulatory Pathway; TYROBP Causal Network; EGF/EGFR Signaling Pathway; Cytoplasm…	High
P29317	Ephrin type-A receptor 2 OS=Homo sapiens OX=9606 GN=EPHA2 PE=1 SV=2	66	49	243	1.606	1.096	1.465	0.0764512	0.341352	0.00926734	10455.9	15635.9	10852.8	16793.9	21331.5	25422.3	11464	15256.8	15956	cell death;cell differentiation;cell organization and biogenesis;cell proliferation;cellular component movement;defense response;development;metabolic process;regulation of biological process;response to stimulus	cell surface;membrane	catalytic activity;nucleotide binding;protein binding;receptor activity;signal transducer activity	Pf00041, Pf00069, Pf00536, Pf01404, Pf07647, Pf07699, Pf07714, Pf09294, Pf14575	1969	EPHA2	Rap1 signaling pathway; Ras signaling pathway; Axon guidance; PI3K-Akt signaling pathway	NRF2 pathway; Focal Adhesion-PI3K-Akt-mTOR-signaling pathway	High
O75054	Immunoglobulin superfamily member 3 OS=Homo sapiens OX=9606 GN=IGSF3 PE=2 SV=3	24	21	25	1.685	1.152	1.463	0.0398029	0.103404	0.0213912	754.1	950.6	804.8	1270.9	1354.9	1680.9	868.7	1061.7	1115	regulation of biological process;response to stimulus	cell surface;membrane		Pf07679	3321	IGSF3			High
Q6NYC8	Phostensin OS=Homo sapiens OX=9606 GN=PPP1R18 PE=1 SV=1	29	15	18	1.3	0.917	1.457	0.0591552	0.45188	0.00673286	1063.9	840.3	868.8	1292.8	1321.4	1129.3	818.6	907.3	796.8		cytoplasm;cytoskeleton	protein binding	Pf13914, Pf13916	170954	PPP1R18		TYROBP Causal Network	High
Q07157	Tight junction protein ZO-1 OS=Homo sapiens OX=9606 GN=TJP1 PE=1 SV=3	43	55	108	1.776	1.178	1.456	0.0307997	0.17479	0.0136517	5629.1	6657.6	4510.5	9996.8	10795.7	10715.5	6203.8	7844.5	7357	cell communication;cell organization and biogenesis;regulation of biological process;response to stimulus	cytoplasm;cytosol;membrane	protein binding	Pf00018, Pf00595, Pf00625, Pf00791, Pf07653, Pf13180	7082	TJP1	Tight junction; Gap junction; Salmonella infection; Adherens junction; Vibrio cholerae infection; Epithelial cell signaling in Helicobacter pylori infection		High
Q96B97	SH3 domain-containing kinase-binding protein 1 OS=Homo sapiens OX=9606 GN=SH3KBP1 PE=1 SV=2	16	8	9	1.408	0.894	1.453	0.167193	0.446198	0.03023	619	466.3	669.8	871.6	735.3	686.7	553.1	505.9	541.3	cell communication;cell death;cell organization and biogenesis;cellular component movement;metabolic process;regulation of biological process;transport	cytoplasm;cytoskeleton;cytosol;membrane	catalytic activity;protein binding	Pf00018, Pf07653, Pf14604	30011	SH3KBP1	Endocytosis	EGF/EGFR Signaling Pathway	High
Q14644	Ras GTPase-activating protein 3 OS=Homo sapiens OX=9606 GN=RASA3 PE=1 SV=3	54	34	62	3.466	2.71	1.449	0.0303842	0.0339097	0.0407062	1425.5	1642.3	1091.8	4229.3	5692.5	7370.2	2919.2	4451.3	4388.3	cellular homeostasis;metabolic process;regulation of biological process;response to stimulus;transport	cytoplasm;cytosol;membrane	enzyme regulator activity;metal ion binding;protein binding;transporter activity	Pf00168, Pf00169, Pf00616, Pf00779	22821	RASA3	Ras signaling pathway	MAPK Cascade	High
P98082	Disabled homolog 2 OS=Homo sapiens OX=9606 GN=DAB2 PE=1 SV=3	10	6	8	1.525	1.053	1.448	0.00232873	0.0610917	0.00964753	274.3	338.7	260.8	396.8	522.5	397.7	299.1	351	274.6	cell death;cell differentiation;cell organization and biogenesis;cell proliferation;development;regulation of biological process;response to stimulus;transport	cytoplasm;cytosol;membrane	protein binding;receptor activity	Pf00640	1601	DAB2	Endocytosis	Endoderm Differentiation; TGF-beta Signaling Pathway	High
O14523	Phospholipid transfer protein C2CD2L OS=Homo sapiens OX=9606 GN=C2CD2L PE=1 SV=3	33	14	25	1.847	1.29	1.446	0.0180257	0.025282	0.017339	997.8	1195.5	923.7	1842.8	2007.7	2093.6	1274.5	1542.2	1370.2	regulation of biological process;transport	endoplasmic reticulum;membrane	transporter activity		9854	C2CD2L			High
Q8NDV7	Trinucleotide repeat-containing gene 6A protein OS=Homo sapiens OX=9606 GN=TNRC6A PE=1 SV=2	13	15	19	1.646	1.142	1.441	0.0301898	0.699521	0.00968527	1037.8	831.5	772.7	1379.5	1420.1	1271.9	868.8	1016	882.5	regulation of biological process;response to stimulus	cytoplasm;cytosol;Golgi	protein binding;RNA binding	Pf10427, Pf13893, Pf14259	27327	TNRC6A			High
Q8NG31	Kinetochore scaffold 1 OS=Homo sapiens OX=9606 GN=KNL1 PE=1 SV=3	6	12	15	1.33	0.926	1.437	0.0291583	0.355638	0.0012266	735.4	585.1	657.3	978.3	886.8	829.8	680.9	604.3	590.9	cell division;cell organization and biogenesis;regulation of biological process	chromosome;cytosol;nucleus	protein binding	Pf13900	57082	CASC5; KNL1			High
Q9NV06	DDB1- and CUL4-associated factor 13 OS=Homo sapiens OX=9606 GN=DCAF13 PE=1 SV=2	22	8	9	1.235	0.893	1.436	0.0213317	0.161581	0.0165213	205.7	225.4	200.9	254	289.4	232.6	200.3	201.2	162	metabolic process	cytosol;nucleus	protein binding;RNA binding	Pf00400, Pf04158	25879	DCAF13			High
Q8N9T8	Protein KRI1 homolog OS=Homo sapiens OX=9606 GN=KRI1 PE=1 SV=3	22	15	18	1.165	0.813	1.433	0.132583	0.311737	0.0408791	808.7	893.3	824.6	1103.5	1040.8	880.9	860.2	726.3	524	metabolic process		RNA binding	Pf05178, Pf12936	65095	KRI1			High
Q8WWI1	LIM domain only protein 7 OS=Homo sapiens OX=9606 GN=LMO7 PE=1 SV=3	40	61	100	1.243	0.879	1.429	0.0424563	0.174798	0.0144108	5566.9	5190.4	4259.9	6193.5	6539.2	5295	4334.5	4561.5	4156.2	metabolic process;regulation of biological process	cytoplasm;cytosol;nucleus	catalytic activity;metal ion binding;protein binding	Pf00307, Pf00412, Pf00595, Pf13180	4008	LMO7	Adherens junction		High
Q9H2G9	Golgin-45 OS=Homo sapiens OX=9606 GN=BLZF1 PE=1 SV=2	34	12	17	3.695	2.364	1.429	0.000615157	0.00129416	0.00807508	445.4	574.5	395.8	1650.8	1933.3	1462.5	1041.1	1358	1023.4	cell organization and biogenesis;cell proliferation;regulation of biological process;transport	cytoplasm;Golgi;membrane;nucleus;organelle lumen	DNA binding;protein binding	Pf08227, Pf12252	8548	BLZF1			High
Q9BY89	Uncharacterized protein KIAA1671 OS=Homo sapiens OX=9606 GN=KIAA1671 PE=1 SV=2	44	55	77	1.978	1.403	1.424	0.00871404	0.0212737	0.0304025	2979.5	2853.9	2435.6	5434.7	5643.6	5568.7	3816.7	4342.6	3418.1				Pf15327	85379	KIAA1671			High
P43121	Cell surface glycoprotein MUC18 OS=Homo sapiens OX=9606 GN=MCAM PE=1 SV=2	42	23	57	1.183	0.831	1.424	0.716973	0.181816	0.003867	3696.4	5527.1	3061.6	4371.9	4286	4108.3	3071	3070.7	2727.8	regulation of biological process	extracellular;membrane;nucleus	protein binding	Pf00047, Pf07679, Pf07686, Pf08205, Pf13895, Pf13927	4162	MCAM			High
P23229	Integrin alpha-6 OS=Homo sapiens OX=9606 GN=ITGA6 PE=1 SV=5	50	46	88	1.641	1.072	1.423	0.114823	0.597136	0.0165503	5136.2	6347.2	4397.7	8429.2	7211.6	8619.2	5505.6	5513.2	6058.7	cell communication;cell differentiation;cell organization and biogenesis;cellular component movement;regulation of biological process;response to stimulus	cell surface;membrane	metal ion binding;protein binding	Pf01839, Pf08441, Pf13517	3655	ITGA6	Arrhythmogenic right ventricular cardiomyopathy (ARVC); Dilated cardiomyopathy; Hematopoietic cell lineage; Cell adhesion molecules (CAMs); Pathways in cancer; Toxoplasmosis; Focal adhesion; Regulation of actin cytoskeleton; Small cell lung cancer; ECM-receptor interaction; PI3K-Akt signaling pathway; Hypertrophic cardiomyopathy (HCM)	Integrin-mediated Cell Adhesion; Arrhythmogenic Right Ventricular Cardiomyopathy; Alpha 6 Beta 4 signaling pathway; Focal Adhesion; Regulation of Apoptosis by Parathyroid Hormone-related Protein; Focal Adhesion-PI3K-Akt-mTOR-signaling pathway	High
Q96A33	Coiled-coil domain-containing protein 47 OS=Homo sapiens OX=9606 GN=CCDC47 PE=1 SV=1	34	12	15	1.542	1.091	1.419	0.0263486	0.653997	0.00759228	741.5	704	866.1	1148.5	1085.3	1111.8	809.2	825.9	770.2	cell differentiation;cell organization and biogenesis;metabolic process;regulation of biological process;response to stimulus	endoplasmic reticulum;membrane	metal ion binding;protein binding;RNA binding	Pf07946	57003	CCDC47			High
Q658P3	Metalloreductase STEAP3 OS=Homo sapiens OX=9606 GN=STEAP3 PE=1 SV=2	34	12	31	1.681	1.175	1.416	0.0799171	0.265922	0.0115978	1668.8	2175.1	1250.7	2806.1	2771.9	2722	1960.7	2159.2	1921.8	cell death;metabolic process;regulation of biological process;transport	cytoplasm;endosome;membrane	catalytic activity;metal ion binding;nucleotide binding;protein binding	Pf01210, Pf03446, Pf03807	55240	STEAP3	p53 signaling pathway	Iron metabolism in placenta; Copper homeostasis	High
O00571	ATP-dependent RNA helicase DDX3X OS=Homo sapiens OX=9606 GN=DDX3X PE=1 SV=3	68	42	122	1.479	1.074	1.415	0.0442661	0.154345	0.0272435	5499.8	4466.8	5218.9	8131.5	8449.9	7147.4	5746.1	5414.9	5602.8	cell death;cell organization and biogenesis;defense response;metabolic process;regulation of biological process;response to stimulus;transport	cytoplasm;cytosol;extracellular;membrane;mitochondrion;nucleus;organelle lumen	catalytic activity;DNA binding;enzyme regulator activity;nucleotide binding;protein binding;RNA binding	Pf00270, Pf00271, Pf04851	1654	DDX3X	Viral carcinogenesis; Hepatitis B; RIG-I-like receptor signaling pathway	RIG-I-like Receptor Signaling	High
Q9Y4J8	Dystrobrevin alpha OS=Homo sapiens OX=9606 GN=DTNA PE=1 SV=2	19	10	11	1.88	1.527	1.415	0.0250001	0.0690948	0.0262533	202.8	239.7	226.3	381.2	429	587	309.6	295.6	414.9	cell communication;metabolic process;regulation of biological process;response to stimulus	cytoplasm;membrane	metal ion binding;protein binding	Pf00569, Pf02403, Pf04111, Pf05400, Pf06637, Pf09068, Pf09069, Pf10174, Pf11932, Pf13874, Pf15376	1837	DTNA			High
Q13425	Beta-2-syntrophin OS=Homo sapiens OX=9606 GN=SNTB2 PE=1 SV=1	54	24	47	2.305	1.632	1.413	0.0106603	0.0103643	0.0111784	1284.1	1464.8	1463.6	2959.7	3199.9	4334	2095.1	2337.1	2779		cytoplasm;cytoskeleton;membrane	protein binding;RNA binding;structural molecule activity	Pf00169, Pf00595, Pf13180	6645	SNTB2			High
P41440	Folate transporter 1 OS=Homo sapiens OX=9606 GN=SLC19A1 PE=1 SV=3	7	4	7	1.796	1.465	1.412	0.0468565	0.280152	0.0349266	381.5	599.6	573.3	685.3	832.1	1223.5	558.7	550.4	866.7	metabolic process;transport	membrane	transporter activity	Pf01770, Pf07690	6573	SLC19A1	Antifolate resistance; Vitamin digestion and absorption	Folate Metabolism	High
O94875	Sorbin and SH3 domain-containing protein 2 OS=Homo sapiens OX=9606 GN=SORBS2 PE=1 SV=3	10	8	10	2.561	1.817	1.41	0.00230368	0.0117609	0.00363458	328.5	359.5	260.5	932.8	920.8	632.5	666.6	653.1	421.9	cell growth;cell organization and biogenesis;cellular component movement	cytoplasm;cytoskeleton;membrane;nucleus	protein binding;RNA binding;structural molecule activity	Pf00018, Pf02208, Pf07653, Pf14604	8470	SORBS2			High
P19634	Sodium/hydrogen exchanger 1 OS=Homo sapiens OX=9606 GN=SLC9A1 PE=1 SV=2	22	12	22	1.886	1.354	1.393	0.0338417	0.0487286	0.0263467	1109.3	1712.3	1139.6	2091.9	2731.2	2801.3	1501.8	2230.7	1943.8	cell death;cell differentiation;cell organization and biogenesis;cellular component movement;cellular homeostasis;metabolic process;regulation of biological process;response to stimulus;transport	cell surface;cytoplasm;endoplasmic reticulum;membrane;mitochondrion	protein binding;structural molecule activity;transporter activity	Pf00999	6548	SLC9A1	Bile secretion; Thyroid hormone signaling pathway; Adrenergic signaling in cardiomyocytes; Pancreatic secretion; Proteoglycans in cancer; Regulation of actin cytoskeleton; Gastric acid secretion; Salivary secretion; Cardiac muscle contraction; cAMP signaling pathway	Osteoclast Signaling; G Protein Signaling Pathways; Regulation of Actin Cytoskeleton	High
Q8IWB9	Testis-expressed protein 2 OS=Homo sapiens OX=9606 GN=TEX2 PE=1 SV=2	12	12	14	1.525	1.132	1.391	0.0352561	0.199702	0.007074	854.3	727.4	578.9	1204.1	1109.5	1104.8	865.8	823.1	743.1	metabolic process;regulation of biological process;response to stimulus	endoplasmic reticulum;membrane		Pf10296	55852	TEX2			High
O15047	Histone-lysine N-methyltransferase SETD1A OS=Homo sapiens OX=9606 GN=SETD1A PE=1 SV=3	7	7	9	1.157	0.84	1.391	0.0384368	0.0147897	0.0134015	365.4	374.3	350.9	422.6	405.4	415	288	314.6	298.4	cell organization and biogenesis;metabolic process;regulation of biological process	chromosome;nucleus	catalytic activity;protein binding;RNA binding	Pf00076, Pf00856, Pf11764, Pf14259	9739	SETD1A	Lysine degradation	Histone Modifications	High
O95425	Supervillin OS=Homo sapiens OX=9606 GN=SVIL PE=1 SV=2	20	34	42	1.519	1.136	1.375	0.000712487	0.0372527	0.00393693	1591.6	1527.1	1492.5	2392.8	2319.8	2330.6	1707.7	1767.6	1694.9	cell organization and biogenesis;regulation of biological process	cytoplasm;cytoskeleton;cytosol;membrane;nucleus	protein binding	Pf00626, Pf02209	6840	SVIL			High
O75962	Triple functional domain protein OS=Homo sapiens OX=9606 GN=TRIO PE=1 SV=2	35	87	124	1.561	1.165	1.373	0.031807	0.541876	0.0282847	6969.3	5311.4	4188.1	9725.4	9943.7	6537.8	5937.3	7241	4878	metabolic process;regulation of biological process;response to stimulus	cytoplasm;cytosol;membrane	catalytic activity;nucleotide binding;protein binding	Pf00018, Pf00047, Pf00069, Pf00169, Pf00435, Pf00621, Pf00650, Pf06293, Pf07653, Pf07679, Pf07714, Pf13716, Pf13895, Pf13927, Pf14604	7204	TRIO		Regulation of Microtubule Cytoskeleton	High
Q08378	Golgin subfamily A member 3 OS=Homo sapiens OX=9606 GN=GOLGA3 PE=1 SV=2	29	35	44	1.14	0.833	1.373	0.0739318	0.1359	0.0134518	2273.9	2180.6	1617.4	2517.5	2486.5	2086.5	1619.8	1816.6	1519.8	metabolic process;regulation of biological process;transport	cytoplasm;cytosol;Golgi;membrane;nucleus	catalytic activity;motor activity;protein binding;structural molecule activity;transporter activity	Pf00038, Pf01576, Pf02463, Pf04111, Pf05557, Pf07888, Pf10186, Pf12128, Pf12325	2802	GOLGA3			High
Q86YS7	C2 domain-containing protein 5 OS=Homo sapiens OX=9606 GN=C2CD5 PE=1 SV=1	18	16	21	1.626	1.283	1.365	0.0149011	0.0619449	0.0173792	1002	1122.1	877	1628.9	1788.6	1724.8	1150.7	1440.1	1264	cell organization and biogenesis;regulation of biological process;response to stimulus;transport	cytoplasm;cytosol;membrane	metal ion binding;protein binding	Pf00168, Pf01906	9847	C2CD5; KIAA0528			High
Q15643	Thyroid receptor-interacting protein 11 OS=Homo sapiens OX=9606 GN=TRIP11 PE=1 SV=3	30	52	68	1.356	1.023	1.364	0.0283553	0.571467	0.00420726	3512	3340.1	2691.3	4763.2	4363.5	4266.3	3593	3199.7	2999.1	cell differentiation;cell organization and biogenesis;cellular component movement;metabolic process;regulation of biological process;transport	cytoplasm;cytoskeleton;Golgi;membrane;nucleus	protein binding	Pf04111, Pf08317	9321	TRIP11			High
O15020	Spectrin beta chain, non-erythrocytic 2 OS=Homo sapiens OX=9606 GN=SPTBN2 PE=1 SV=3	36	76	121	1.338	1.007	1.363	0.0786899	0.48966	0.00788977	4354.5	5236.3	3229	5827.8	5904	4794.3	4386.6	4331.6	3274.9	cell organization and biogenesis;cellular component movement;metabolic process;regulation of biological process;response to stimulus;transport	cytoplasm;cytoskeleton;cytosol;membrane	protein binding;structural molecule activity	Pf00169, Pf00307, Pf00435, Pf11971, Pf12128, Pf15410	6712	SPTBN2			High
Q96PY5	Formin-like protein 2 OS=Homo sapiens OX=9606 GN=FMNL2 PE=1 SV=3	29	33	47	2.536	2.089	1.353	0.00422011	0.00813643	0.0474278	695	816.7	605.4	1762.5	1983.1	1809.6	1240.5	1706.5	1337.3	cell organization and biogenesis;metabolic process;regulation of biological process	cytoplasm;cytoskeleton;cytosol	protein binding	Pf02181, Pf04111, Pf06160, Pf06367, Pf06371, Pf12718	114793	FMNL2			High
P21675	Transcription initiation factor TFIID subunit 1 OS=Homo sapiens OX=9606 GN=TAF1 PE=1 SV=2	4	6	7	1.34	1	1.351	0.00566806	0.662814	0.0425944	310.4	297.4	342.7	415.8	401.9	433.4	336.1	297.4	277.2	cell organization and biogenesis;metabolic process;regulation of biological process;response to stimulus	nucleus	catalytic activity;DNA binding;nucleotide binding;protein binding	Pf00439, Pf09247, Pf12157, Pf15288	6872	TAF1	Basal transcription factors	Mecp2 and Associated Rett Syndrome	High
Q9C004	Protein sprouty homolog 4 OS=Homo sapiens OX=9606 GN=SPRY4 PE=1 SV=2	27	6	10	1.424	1.047	1.35	0.0932951	0.881685	0.0159704	572.5	755.1	607.7	814.9	841.5	940	632.7	623.5	636.4	development;regulation of biological process	cytoplasm;membrane	protein binding	Pf05210	81848	SPRY4			High
P53365	Arfaptin-2 OS=Homo sapiens OX=9606 GN=ARFIP2 PE=1 SV=1	21	6	9	1.632	1.214	1.344	0.000923803	0.00922888	0.0145707	212	233.7	190.7	346.1	388.1	301.2	257.5	278.2	242.6	cell organization and biogenesis;cellular component movement;regulation of biological process;response to stimulus	cytoplasm;cytosol;membrane	nucleotide binding;protein binding	Pf03114, Pf06456	23647	ARFIP2			High
Q9Y5X1	Sorting nexin-9 OS=Homo sapiens OX=9606 GN=SNX9 PE=1 SV=1	13	8	9	1.118	0.845	1.34	0.185261	0.0648904	0.00736341	280	303.3	286.3	280.2	347.9	319.9	209.2	256.2	254.5	cell division;cell organization and biogenesis;regulation of biological process;transport	cytoplasm;cytosol;Golgi;membrane	protein binding	Pf00018, Pf00787, Pf07653, Pf10456, Pf14604	51429	SNX9			High
Q8NDT2	Putative RNA-binding protein 15B OS=Homo sapiens OX=9606 GN=RBM15B PE=1 SV=3	9	7	7	0.991	0.82	1.337	0.897395	0.141603	0.0239983	167.1	133.5	220.2	165.5	162.4	172.9	137	116.3	129.4	metabolic process;regulation of biological process;transport	nucleus	protein binding;RNA binding	Pf00076, Pf07744, Pf08777, Pf13893, Pf14259	29890	RBM15B			High
Q12959	Disks large homolog 1 OS=Homo sapiens OX=9606 GN=DLG1 PE=1 SV=2	25	16	21	1.558	1.167	1.335	0.0173686	0.0720554	0.00186216	688.7	895.7	740.6	1072.8	1292.6	1320.4	803.4	1001	984	cell communication;cell organization and biogenesis;cell proliferation;metabolic process;regulation of biological process;response to stimulus;transport	cytoplasm;cytosol;endoplasmic reticulum;Golgi;membrane;nucleus	catalytic activity;protein binding;structural molecule activity;transporter activity	Pf00018, Pf00595, Pf00625, Pf07653, Pf09058, Pf10600, Pf10608, Pf13180	1739	DLG1	Viral carcinogenesis; T cell receptor signaling pathway; Hippo signaling pathway; HTLV-I infection	Brain-Derived Neurotrophic Factor (BDNF) signaling pathway; T-Cell antigen Receptor (TCR) pathway during Staphylococcus aureus infection	High
Q99666	RANBP2-like and GRIP domain-containing protein 5/6 OS=Homo sapiens OX=9606 GN=RGPD5 PE=1 SV=3	32	50	98	1.377	1.034	1.332	0.00305984	0.667968	0.0494097	386.3	377.6	442.4	538.9	519.9	583.1	412.8	390.3	344.9	transport	cytoplasm	protein binding	Pf00515, Pf00638, Pf01465, Pf07719, Pf13414, Pf13432	729540; 84220	RGPD6; RGPD5	RNA transport		High
Q9Y426	C2 domain-containing protein 2 OS=Homo sapiens OX=9606 GN=C2CD2 PE=1 SV=2	21	10	22	1.855	1.388	1.331	0.00265341	0.00904737	0.0284171	1069.1	1245.3	1167.7	1992.9	2114	2166.6	1497.3	1728	1492.5		cytosol;membrane;nucleus	protein binding	Pf00168	25966	C2CD2			High
Q6PJF5	Inactive rhomboid protein 2 OS=Homo sapiens OX=9606 GN=RHBDF2 PE=1 SV=2	18	12	14	1.341	1.014	1.328	0.0725951	0.639642	0.00552534	797.8	939.6	667.2	1011.7	1260.3	1189.6	713.3	953	896.1	metabolic process;regulation of biological process;transport	endoplasmic reticulum;membrane	catalytic activity;protein binding	Pf01694, Pf12595	79651	RHBDF2			High
O43688	Phospholipid phosphatase 2 OS=Homo sapiens OX=9606 GN=PLPP2 PE=1 SV=1	23	5	9	1.434	1.126	1.325	0.0892405	0.32882	0.00636362	307.9	364.2	411.5	441.4	492.4	911.5	346.5	357.5	688.1	metabolic process;regulation of biological process;response to stimulus	membrane	catalytic activity;protein binding	Pf01569	8612	PPAP2C; PLPP2	Fat digestion and absorption; Ether lipid metabolism; Phospholipase D signaling pathway; Glycerolipid metabolism; Sphingolipid metabolism; Choline metabolism in cancer; Glycerophospholipid metabolism; Fc gamma R-mediated phagocytosis; Metabolic pathways	Triacylglyceride Synthesis	High
Q96QD8	Sodium-coupled neutral amino acid transporter 2 OS=Homo sapiens OX=9606 GN=SLC38A2 PE=1 SV=2	19	6	19	1.387	1.127	1.322	0.142278	0.991132	0.0104689	953.2	1432.4	1232.4	1321.7	1496.9	1847.2	1074.5	1115.9	1396.9	cell communication;response to stimulus;transport	membrane	protein binding;transporter activity	Pf01490	54407	SLC38A2	Glutamatergic synapse; Protein digestion and absorption; GABAergic synapse	Endochondral Ossification	High
Q13439	Golgin subfamily A member 4 OS=Homo sapiens OX=9606 GN=GOLGA4 PE=1 SV=1	20	45	52	1.469	1.115	1.317	0.010634	0.0900236	0.0012384	2644.3	2459.8	2132.5	3563.5	3612.8	3277.5	2736.2	2743.5	2433.9	cell organization and biogenesis;regulation of biological process;transport	cytoplasm;cytosol;Golgi;membrane	protein binding	Pf01465, Pf09731, Pf12128	2803	GOLGA4			High
P46939	Utrophin OS=Homo sapiens OX=9606 GN=UTRN PE=1 SV=2	48	137	226	2.607	2.09	1.316	0.00220301	0.00680021	0.034164	7065.7	7287.3	6671.2	17028.4	18995.1	18791.6	12936.6	16337.6	13945.8	cell organization and biogenesis;regulation of biological process;response to stimulus	cytoplasm;cytoskeleton;membrane	metal ion binding;protein binding	Pf00307, Pf00397, Pf00435, Pf00569, Pf09068, Pf09069, Pf11971	7402	UTRN		Primary Focal Segmental Glomerulosclerosis FSGS	High
Q8IVF7	Formin-like protein 3 OS=Homo sapiens OX=9606 GN=FMNL3 PE=1 SV=3	34	35	46	2.053	1.731	1.315	0.00659563	0.0378727	0.0359535	1318.9	1440.4	1377.2	2461	2956.7	3152.8	1737	2492.7	2397.8	cell organization and biogenesis;cellular component movement;development;regulation of biological process	cytoplasm;cytosol;Golgi;membrane	protein binding	Pf02181, Pf06367, Pf06371	91010	FMNL3			High
P55011	Solute carrier family 12 member 2 OS=Homo sapiens OX=9606 GN=SLC12A2 PE=1 SV=1	26	25	44	1.504	1.112	1.314	0.0845844	0.440265	0.00345388	2183.9	3285	2378	3285.2	3856.1	4175	2429.4	3015.3	3177.2	cellular homeostasis;regulation of biological process;response to stimulus;transport	membrane	catalytic activity;nucleotide binding;protein binding;transporter activity	Pf00324, Pf08403, Pf13520	6558	SLC12A2	Pancreatic secretion; Salivary secretion; Vibrio cholerae infection		High
O15554	Intermediate conductance calcium-activated potassium channel protein 4 OS=Homo sapiens OX=9606 GN=KCNN4 PE=1 SV=1	14	5	6	1.058	0.867	1.311	0.470357	0.231683	0.0271372	360.2	482.2	449.4	381	447.7	638.4	312.2	341.4	445.3	cell organization and biogenesis;cellular homeostasis;defense response;regulation of biological process;response to stimulus;transport	membrane	protein binding;transporter activity	Pf02888, Pf03530, Pf07885	3783	KCNN4	Protein digestion and absorption; Insulin secretion; Salivary secretion		High
Q8IUD2	ELKS/Rab6-interacting/CAST family member 1 OS=Homo sapiens OX=9606 GN=ERC1 PE=1 SV=1	18	19	24	2.061	1.615	1.306	0.00654601	0.0719432	0.0355553	933	673.3	556.2	1728.9	1528	1146.6	1115.3	1170.3	898.2	development;metabolic process;regulation of biological process;transport	cytoplasm;endoplasmic reticulum;Golgi;membrane	protein binding;transporter activity	Pf01496, Pf04156, Pf05529, Pf05557, Pf05622, Pf07888, Pf09457, Pf09726, Pf10174, Pf10186, Pf12128, Pf13166	23085	ERC1	NF-kappa B signaling pathway		High
