## Supplemental Table-3 for "Identification of G Protein α_i_ Signaling Partners by Proximity Labeling Reveals a Network of Interactions that Includes PDZ-RhoGEF"

### Sheet: Go Analysis
Related to cell migration			Miscellaneous Categories
GOTERM: Cell Cell Adhesion (P-value 4.1x10-9)			GOTERM: Clathrin Coated Vesicle (P-value 3x10-4)
ID	Gene Name		ID	Gene Name
P53365	ADP ribosylation factor interacting protein 2(ARFIP2)		P98082	DAB2, clathrin adaptor protein(DAB2)
O00571	DEAD-box helicase 3, X-linked(DDX3X)		Q14677	clathrin interactor 1(CLINT1)
Q8IUD2	ELKS/RAB6-interacting/CAST family member 1(ERC1)		O15126	secretory carrier membrane protein 1(SCAMP1)
P29317	EPH receptor A2(EPHA2)		Q9Y5X1	sorting nexin 9(SNX9)
P46060	Ran GTPase activating protein 1(RANGAP1)		Q15836	vesicle associated membrane protein 3(VAMP3)
Q05682	caldesmon 1(CALD1)
Q14677	clathrin interactor 1(CLINT1)		GOTERM: Amino acid transport (P-value 1x10-3)
Q96PY5	formin like 2(FMNL2)		ID	Gene Name
Q08378	golgin A3(GOLGA3)		P08195	solute carrier family 3 member 2(SLC3A2)
P51610	host cell factor C1(HCFC1)		Q96QD8	solute carrier family 38 member 2(SLC38A2)
P08195	solute carrier family 3 member 2(SLC3A2)		Q9UPY5	solute carrier family 7 member 11(SLC7A11)
Q9Y5X1	sorting nexin 9(SNX9)		Q01650	solute carrier family 7 member 5(SLC7A5)
O15020	spectrin beta, non-erythrocytic 2(SPTBN2)
Q07157	tight junction protein 1(TJP1)		GOTERM: mRNA binding proteins (P-value 5x10-5)
			ID	Gene Name
GOTERM: Focal Adhesions (P-value 3.3x10-8)			Q9NV06	DDB1 and CUL4 associated factor 13(DCAF13)
ID	Gene Name		O00571	DEAD-box helicase 3, X-linked(DDX3X)
P16070	CD44 molecule (Indian blood group)(CD44)		Q8N9T8	KRI1 homolog(KRI1)
P14209	CD99 molecule(CD99)		Q7Z417	NUFIP2, FMR1 interacting protein 2(NUFIP2)
P98082	DAB2, clathrin adaptor protein(DAB2)		Q8NDT2	RNA binding motif protein 15B(RBM15B)
P29317	EPH receptor A2(EPHA2)		Q8N163	cell cycle and apoptosis regulator 2(CCAR2)
Q8WWI1	LIM domain 7(LMO7)		Q96A33	coiled-coil domain containing 47(CCDC47)
Q96B97	SH3 domain containing kinase binding protein 1(SH3KBP1)		P27816	microtubule associated protein 4(MAP4)
Q9ULV4	coronin 1C(CORO1C)		Q15233	non-POU domain containing, octamer-binding(NONO)
P23229	integrin subunit alpha 6(ITGA6)		Q9H0G5	nuclear speckle splicing regulatory protein 1(NSRP1)
P43121	melanoma cell adhesion molecule(MCAM)		Q8WXF1	paraspeckle component 1(PSPC1)
P19634	solute carrier family 9 member A1(SLC9A1)		Q6NZI2	polymerase I and transcript release factor(PTRF)
O94875	sorbin and SH3 domain containing 2(SORBS2)		P48634	proline rich coiled-coil 2A(PRRC2A)
Q9C004	sprouty RTK signaling antagonist 4(SPRY4)		P08195	solute carrier family 3 member 2(SLC3A2)
O95425	supervillin(SVIL)		O94875	sorbin and SH3 domain containing 2(SORBS2)
Q13425	syntrophin beta 2(SNTB2)		Q15637	splicing factor 1(SF1)
P08670	vimentin(VIM)		Q13425	syntrophin beta 2(SNTB2)
			O14776	transcription elongation regulator 1(TCERG1)
UP_Keyword: Actin Binding (P-value 9.7x10-6)			Q8NDV7	trinucleotide repeat containing 6A(TNRC6A)
ID	Gene Name
Q05682	caldesmon 1(CALD1)		UP_Key GTPase activation (P-value 3.1x10-3)
Q96JQ2	calmin(CLMN)		ID	Gene Name
Q9ULV4	coronin 1C(CORO1C)		Q15283	RAS p21 protein activator 2(RASA2)
P35749	myosin heavy chain 11(MYH11)		Q14644	RAS p21 protein activator 3(RASA3)
Q7Z406	myosin heavy chain 14(MYH14)		P46060	Ran GTPase activating protein 1(RANGAP1)
Q6NYC8	protein phosphatase 1 regulatory subunit 18(PPP1R18)		O15085	Rho guanine nucleotide exchange factor 11(ARHGEF11)
O15020	spectrin beta, non-erythrocytic 2(SPTBN2)		Q4KMP7	TBC1 domain family member 10B(TBC1D10B)
O95425	supervillin(SVIL)		P21359	neurofibromin 1(NF1)
Q13425	syntrophin beta 2(SNTB2)
P46939	utrophin(UTRN) Homo sapiens
GOTERM: Leukocyte Migration (P-value 5.1x10-3)
ID	Gene Name
P16070	CD44 molecule (CD44)
P23229	integrin subunit alpha 6(ITGA6)
P08195	solute carrier family 3 member 2(SLC3A2)
Q9UPY5	Solute carrier family 7 member 11(SLC7A11)
Q01650	solute carrier family 7 member 5(SLC7A5)
